# Glow with the Flow: Reproducible Analysis of Transiently Transformed Protoplasts Using Dual Fluorescent Reporters in R

**DOI:** 10.1101/2025.07.26.666912

**Authors:** Joseph S. Taylor, Elyse A. Shoppell, Bastiaan O. R. Bargmann, R. Clay Wright

## Abstract

Transient transformation assays using protoplasts have become a widely employed technique in plant research. Positive fluorescent selection was subsequently developed to assess the effect of transient effector gene expression in only successfully transfected cells using flow cytometry. This process, though effective, often requires considerable manual effort and subjective judgment to quantify reporter gene expression in the intended cell populations. To address this, we introduce a new, open-source workflow based on the R programming language. This method enhances the reproducibility and scalability of such experiments, which enable rapid study of gene regulation and signal transduction in plants. This workflow is available at https://github.com/PlantSynBioLab/positive-fluorescence-selection.
