## Supplementary material for "Glow with the Flow: Reproducible Analysis of Transiently Transformed Protoplasts Using Dual Fluorescent Reporters in R": sample_info.csv

name	construct	treatment	replicate
control.fcs	Non-transformed control		1
GUS-1.fcs	GUS		1
GUS-2.fcs	GUS		2
GUS-3.fcs	GUS		3
GUS-IAA-1.fcs	GUS + IAA	100 nM IAA	1
GUS-IAA-2.fcs	GUS + IAA	100 nM IAA	2
GUS-IAA-3.fcs	GUS + IAA	100 nM IAA	3
A7-1.fcs	ARF7		1
A7-2.fcs	ARF7		2
A7-3.fcs	ARF7		3
